# Genomes of two indigenous clams *Anomalocardia flexuosa* (Linnaeus, 1767) and *Meretrix petechialis* (Lamarck, 1818)

**DOI:** 10.1101/2024.05.03.592324

**Authors:** Sean Tsz Sum Law, Wenyan Nong, Ming Fung Franco Au, Leni Hiu Tong Cheung, Cheryl Wood Yee Shum, Shing Yip Lee, Siu Gin Cheung, Jerome Ho Lam Hui

**Author notes:** contributed equally (Sean Tsz Sum Law, Wenyan Nong).

## Abstract

Clam digging has a long history in Hong Kong, but unregulated clam digging activities depletes clam populations and threatens the ecosystem. Population genomics is useful to unravel the connectivity of clams at different geographical locations and to provide necessary conservation measures; and yet, only limited number of clams in Hong Kong have genomic resources. Here, we present chromosomal-level genome assemblies for two clams commonly found in Hong Kong, *Anomalocardia flexuosa* and *Meretrix petechialis*, using a combination of PacBio HiFi and Omni-C reads. We assembled each genome (∼1.04-1.09 Gb) into 19 pseudochromosomes with high sequence continuity (scaffold N50 = 58.5 Mb and 53.5 Mb) and high completeness (BUSCO scores 94.4% and 95.7%). A total of 20,881 and 20,084 gene models were also predicted for *A. flexuosa* and *M. petechialis* respectively using transcriptomes generated in this study. The two new genomic resources established in this study will be useful for further study of the biology, ecology, and evolution of clams, as well as setting up a foundation for evidence-informed decision making in conservation measures and implementation.
