## Supplementary material for "Genomes of two indigenous clams *Anomalocardia flexuosa* (Linnaeus, 1767) and *Meretrix petechialis* (Lamarck, 1818)": Tables: Tables.v7.xlsx

### Sheet: Legend 
Table1	Genome and transcriptome sequencing data
Table2	Genome statistics
Table3	Chromesome information
Table4	Repeat content summary

### Sheet: Table 1
Species	Samples	Reads	Bases	Accesion number
Genome sequencing data
Anomalocardia_flexuosa	Afle_HiFi	2666215	21375799631	SRR28740828
Anomalocardia_flexuosa	Afle_omnic	402870354	60430553100	SRR28728919
Meretrix_petechialis	Mpet_HiFi	2850426	30583425339	SRR28712952
Meretrix_petechialis	Mpet_omnic	377451754	56617763100	SRR28712977
Transcriptome sequencing data
Anomalocardia_flexuosa	Af_Dg (Digestive gland)	44264938	6639733793	SAMN41013774
Anomalocardia_flexuosa	Af_Gl (Gill)	43570390	6535551419	SAMN41013775
Anomalocardia_flexuosa	Af_Gn (Gonad)	42937050	6440550167	SAMN41013776
Anomalocardia_flexuosa	Af_Mc (foot and adductor muscle)	39583428	5937506340	SAMN41013777
Anomalocardia_flexuosa	Af_Mt (Mantle)	41021228	6153176405	SAMN41013778
Meretrix_petechialis	Mp9YO_Dg (Digestive gland)	37997880	5699679344	SAMN41013738
Meretrix_petechialis	Mp9YO_Ft (foot muscle)	38741520	5811225289	SAMN41013739
Meretrix_petechialis	Mp9YO_Gl (Gill)	39108764	5866311436	SAMN41013740
Meretrix_petechialis	Mp9YO_Gn (Gonad)	38134110	5720113520	SAMN41013741

### Sheet: Table 2
Species	Anomalocardia_flexuosa	Meretrix petechialis
Total length (bp)	1090751803	1044147259
Number	715	85
Mean length (bp)	1525527	1.22841e+07
Longest	76979603	65874028
Shortest	1000	1000
N count	78200	39200
Gaps	391	195
N50	58466825	53512864
N50n	9	9
N70	52832318	51039052
N70n	13	13
N90	37743970	49958606
N90n	18	17
HiFi reads coverage (X)	19.5973	29.2903
Reads	2666215	2850426
Bases	21375799631	30583425339
HiFi reads average length (bp)	8017.28	10729.4
BUSCOs (genome)	C:94.4%[S:92.8%,D:1.6%],F:3.7%,M:1.9%,n:954	C:95.7%[S:93.2%,D:2.5%],F:2.7%,M:1.6%,n:954
No. of proteins	26853	25196
BUSCOs (proteome)	C:96.2%[S:82.0%,D:14.2%],F:0.4%,M:3.4%,n:954	C:98.3%[S:81.7%,D:16.6%],F:0.1%,M:1.6%,n:954

### Sheet: Table 3
Chr no.	Scaffold id	Scaffold length (bp)	Cumulative % of the whole genome
Anomalocardia flexuosa
1	scaffold_1	76979603	0.0705748
2	scaffold_2	66208884	0.131275
3	scaffold_3	65610396	0.191427
4	scaffold_4	64669910	0.250716
5	scaffold_5	64436222	0.309791
6	scaffold_6	59912551	0.364719
7	scaffold_7	59882163	0.419619
8	scaffold_8	59794789	0.474438
9	scaffold_9	58466825	0.528041
10	scaffold_10	55963395	0.579348
11	scaffold_11	53985618	0.628842
12	scaffold_12	53674951	0.678051
13	scaffold_13	52832318	0.726488
14	scaffold_14	52636158	0.774744
15	scaffold_15	48317914	0.819042
16	scaffold_16	45620769	0.860867
17	scaffold_17	41163429	0.898606
18	scaffold_18	37743970	0.933209
19	scaffold_19	22996108	0.954292
Meretrix petechialis
1	scaffold_1	65874028	0.0630888
2	scaffold_2	64475212	0.124838
3	scaffold_3	62842314	0.185023
4	scaffold_4	60700655	0.243157
5	scaffold_5	59338163	0.299987
6	scaffold_6	58351309	0.355871
7	scaffold_7	56358383	0.409846
8	scaffold_8	55055675	0.462574
9	scaffold_9	53512864	0.513825
10	scaffold_10	53341073	0.56491
11	scaffold_11	53188068	0.61585
12	scaffold_12	51880032	0.665536
13	scaffold_13	51039052	0.714417
14	scaffold_14	50896477	0.763162
15	scaffold_15	50371808	0.811404
16	scaffold_16	49989395	0.85928
17	scaffold_17	49958606	0.907126
18	scaffold_18	49380020	0.954418
19	scaffold_19	39964719	0.992693

### Sheet: Table 4
Classification	Coverage (bp)	Count	Proportion (%)	No. of distinct classifications
A. flexuosa
DNA	32355348	49773	0.0296622	6979
LINE	33557383	42257	0.0307642	6509
LTR	16669352	16758	0.0152819	4072
Other (Simple Repeat, Microsatellite, RNA)	162593	439	0.000149059	329
Penelope	7635347	5280	0.00699981	2121
Rolling Circle	32188869	35849	0.0295096	3391
SINE	4543005	11316	0.00416486	1466
Unclassified	211213474	381513	0.193633	9250
SUM	338325371	543185	0.310164	34117
M. petechialis
DNA	41261575	67500	3.94529	7216
LINE	29088046	35521	2.7813	5620
LTR	13628534	12061	1.30311	4252
Other (Simple Repeat, Microsatellite, RNA)	975819	1065	0.0933044	728
Penelope	2806372	4369	0.268335	2208
Rolling Circle	47821213	64168	4.5725	3373
SINE	13352869	53759	1.27675	1228
Unclassified	278284523	493996	26.6086	8896
SUM	427218951	732439	40.8492	33521
